# FixNCut: Single-cell genomics through reversible tissue fixation and dissociation

**DOI:** 10.1101/2023.06.16.545221

**Authors:** Laura Jiménez-Gracia, Domenica Marchese, Juan C. Nieto, Ginevra Caratù, Elisa Melón-Ardanaz, Victoria Gudiño, Sara Roth, Kellie Wise, Natalie K Ryan, Kirk B. Jensen, Xavier Hernando-Momblona, Joana P. Bernardes, Florian Tran, Laura Katharina Sievers, Stefan Schreiber, Maarten van den Berge, Tessa Kole, Petra L. van der Velde, Martijn C. Nawijn, Philip Rosenstiel, Eduard Batlle, Lisa M. Butler, Ian A. Parish, Jasmine Plummer, Ivo Gut, Azucena Salas, Holger Heyn, Luciano G. Martelotto

## Abstract

The use of single-cell technologies for clinical applications requires disconnecting sampling from downstream processing steps. Early sample preservation can further increase robustness and reproducibility by avoiding artifacts introduced during specimen handling. We present FixNCut, a methodology for the reversible fixation of tissue followed by dissociation that overcomes current limitations. We applied FixNCut to human and mouse tissues to demonstrate the preservation of RNA integrity, sequencing library complexity, and cellular composition, while diminishing stress-related artifacts. Besides single-cell RNA sequencing, FixNCut is compatible with multiple single-cell and spatial technologies, making it a versatile tool for robust and flexible study designs.
