## Supplementary Tables for "FixNCut: Single-cell genomics through reversible tissue fixation and dissociation": FixNCut_AdditionalFile4_Table3.xlsx

### Sheet: Sheet1
Table 3. Summary of scRNA-seq captured genes across all mouse lung libraries
CONDITION	# Captured genes	Min	1stQ	Median	Mean	3rdQ	Max
ANY library	23490	0.000002	0.000412	0.009932	0.079574	0.075382	6.355594
ALL libraries (x4)	18380	0.000057	0.003465	0.028681	0.101662	0.105545	6.355594
	Statistics for FIXED only	0.000030	0.003717	0.031448	0.101326	0.108683	6.406400
	Statistics for FRESH only	0.000033	0.002892	0.024435	0.102088	0.098177	6.291313
Exclusive in BOTH FIXED libraries (x2)	416	0.02775	0.1087	0.1642	0.2149	0.2491	0.6456
Exclusive in BOTH FRESH libraries (x2)	113	0.04493	0.1158	0.1637	0.2029	0.2583	0.841
